# Personalizing chemotherapy drug selection using a novel transcriptomic chemogram

**DOI:** 10.1101/2024.12.17.628754

**Authors:** Kristi Lin-Rahardja, Jessica Scarborough, Jacob G Scott

## Abstract

Gene expression signatures predictive of chemotherapeutic response have the potential to greatly extend the reach of precision medicine by allowing medical providers to plan treatment regimens on an individual basis for patients with and without actionable mutations. Most published gene signatures are only capable of predicting response for individual drugs, but currently, a majority of chemotherapy regimens utilize combinations of different agents. We propose a unified framework, called the chemogram, that uses predictive gene signatures to rank the relative predicted sensitivity of different drugs for individual tumor samples. Using this approach, providers could efficiently screen against many therapeutics to identify the drugs that would fit best into a patient’s treatment plan at any given time. This can be easily reassessed at any point in time if treatment efficacy begins to decline due to therapeutic resistance.

To demonstrate the utility of the chemogram, we first extract predictive gene signatures using a previously established method for extracting pan-cancer signatures inspired by convergent evolution. We derived 3 signatures for 3 commonly used cytotoxic drugs (cisplatin, gemcitabine, and 5-fluorouracil). We then used these signatures in our framework to predict and rank sensitivity among the drugs within individual cell lines. To assess the accuracy of our method, we compared the rank order of predicted response to the rank order of observed response (fraction of surviving cells at a standardized dose) against each of the 3 chemotherapies. Across a majority of cancer types, chemogram-generated predictions were consistently more accurate than randomized prediction rankings, as well as prediction rankings made by randomly generated gene signatures. In addition to the chemogram’s ability to rank relative sensitivity for any given tumor, this framework is easily scalable for any number of drugs for which a predictive signature exists. We repeated the process described above for 10 drugs and found that the accuracy of the predicted sensitivity rankings was maintained as the number of drugs in the chemogram’s screen increased.

Our proposed framework demonstrates the ability of transcriptomic signatures to not only predict chemotherapeutic response but correctly assign rankings of drug sensitivity on an individual basis. With further validation, the chemogram could be easily integrated in a clinical setting, as it only requires gene expression data, which is less expensive than an extensive drug screen and can be performed at scale.
