## Supplemental File 1 for "Personalizing chemotherapy drug selection using a novel transcriptomic chemogram"

### Sheet: Sheet1
drug	drug_abbrev	n_genes	hr	genes
Gemcitabine	gem	6	0.279	CRLF3, MLKL, POLR3G, PROCR, RELB, SLFN11
Topotecan	topo	11	0.27	AIM2 FOXL2 IL1B KRT5 LY6K MMP10 RAB38 SERPINB4 SLFN11 SOX7 WDFY2
Irinotecan	irino	14	0.296	AIM2 BCL2A1 BNC1 FOXL2 HMGA1 ITPRIP LY6K MMP10 PGM2 SERPINB4 SLC6A15 SLFN11 SOX7 TRAF3
Cisplatin	cis	8	0.287	LRRC8C, LY6K, MMP10, SLFN11, STOML2, USP31, WDR3, ZNF750
Cyclophosphamide	cyc	21	0.289	AKR1A1 C6orf136 C9orf123 CECR5 COQ3 DYM FRAT2 GCAT HACE1 HMG20B MARK1 MRPL2 MTHFD2 NT5DC2 PCCB RIOK1 SDF2L1 SLC27A5 TAF4B TDP1 UQCRH
Vinblastine	vinb	25	0.216	ACN9 ADAT2 ASNS C15orf41 C1QBP C6orf170 CCNB1IP1 COQ3 CSTA ECSIT FGF11 FSD1 LRRC49 MMP10 NOC3L NPM3 RIOK1 RPF2 SEH1L STOML2 TAF4B TAF5 TBPL1 TMEM206 UQCRH
Cytarabine	cyta	25	0.284	ACN9 ADAT2 ASNS C12orf57 CCNB1IP1 CLYBL DLEU1 DPH5 F12 FAR1 FASTKD1 GNPNAT1 MMP10 MTHFD2 MYC NOB1 NPM3 POLR1D PSAT1 SFXN4 SIGMAR1 SLC27A5 SNRPA1 TAF4B TUBE1
Vorinostat	vor	26	0.248	ARID3B C9orf152 CECR5 CLYBL DCXR DQX1 EFNA3 FHIT FKBP4 FRAT2 IL17RB JHDM1D MYB NOC2L NRARP PDCD2L PEX7 PHGR1 RIOK1 SDHAF1 TIMM8B TMEM168 TMEM183A TOX3 TRAP1 TTC39A
Luminespib	lum	28	0.283	ADAMTS6 ARHGAP22 BNC1 CDH13 CSGALNACT2 CTHRC1 DSE DYNC2H1 DZIP1 FAM101B IL27RA ITPRIP JARID2 KRT14 LRRC8C MFAP2 PDLIM4 POLR3G POPDC3 RFTN1 SH3PXD2B SLC31A2 SLC4A7 SPHK1 TM4SF19 TWIST1 VEGFC WDFY2
5-Fluorouracil	fu	30	0.267	ADAT2 ATP5D C1QBP CHCHD10 CLYBL COQ3 CSTA DSG3 F12 FAM83F FASTKD1 FRAT2 GMDS MRPL2 MUC13 MYB NPM3 NRARP PDSS1 PIP5K1B POLR1D PPP1R1B REG4 RPL22L1 SFXN4 SLC27A5 SPINK4 UQCRH VSNL1 ZNF511
Vincristine	vinc	32	0.302	ADAT2 ADSL C18orf21 C1QBP C6orf170 GART GEMIN6 GLMN GNL3 HACE1 HNRNPC LTV1 METAP1 METTL8 MIB1 MRPS9 PIAS2 PMS1 POLR3G PSMG1 RNF138 RPP40 RPRD1A STOML2 TAF4B TAF5 TBPL1 TDP1 TMEM206 UQCRH USP14 WDR3
Docetaxel	doc	4	0.466	ACN9 ARTN ASNS SLC27A5
Paclitaxel	pac	43	0.21	ADAT2 AMTN ARTN C1orf74 C1QBP CDCA7 COQ3 CSTA CYB5R4 DSG3 FAT2 FRAT2 GBP6 GNA15 GPC2 HOXD10 JARID2 KRT5 KRT6A KRT6B MARK1 MMP10 MMP13 MYC NPM3 NRARP PKP1 PREP PVRL1 REL RIOK1 S100A7 SH3BP1 SLC27A5 SOX7 TAF4B TAF5 TMEM206 TP63 TRERF1 USP31 WDFY2 ZNF750
I-BRD9	ibrd	6	0.325	ADAT2 NT5DC2 PDSS1 SIGMAR1 SLC27A5 SLC6A15
GSK591	gsk5	10	0.361	ADAT2 CSTA IL1B KRT5 MARK1 NUDT8 SKP2 SOX7 TP63 WDFY2
Lapatinib	lap	172	0.224	ABCA12 ABCC5 AIM1 ANK3 ANKRD22 AP1G2 AP1M2 ARHGEF16 ARRDC1 ARTN BSPRY C11orf80 C1orf172 C1orf74 C5orf38 CALML5 CDH1 CDH3 CDS1 CELSR2 CLCA2 CLDN4 COMTD1 CORO2A CRB3 CSTA CTSL2 DDR1 DHRS13 DLK2 DSC3 DSG3 DSP ELMO3 EMP2 EPCAM EPPK1 ERBB2 ESRP1 ESRP2 F11R F12 FAM110A FAM83B FAM83H FAT2 FGFBP1 FOXA1 FRAT2 FXYD3 GALNT3 GBP6 GGCT GJB5 GJB6 GPX2 GRB7 GRHL1 GSDMB HES4 HOOK2 HORMAD1 HOXC13 HOXD10 HS6ST2 HS…
EPZ004777	epz	11	0.227	ADAT2 COQ3 DLX6 FAT2 FRAT2 MARK1 NT5DC2 RIOK1 S1PR5 SLC27A5 TAF5
Ibrutinib	ibru	149	0.236	ABCC5 AIM1 AKR1B15 AMTN ANK3 AQP3 ARTN C16orf74 C1orf172 C1orf74 C5orf38 CALML3 CALML5 CDH3 CELSR1 CELSR2 CLCA2 COL17A1 COL4A5 COL7A1 CORO2A CSTA CTSL2 DDR1 DLK2 DLL1 DSC3 DSG3 EGFR EPPK1 ERBB2 ESRP1 F11R FAM110A FAM83B FAM83H FAT2 FGFBP1 FGFR3 FOXE1 FRMD4B FXYD3 GALNT3 GBP6 GGCT GJB5 GJB6 GPR87 GRB7 GSDMC HOXC13 HOXD10 HS6ST2 IGSF3 IGSF9 INADL IRF6 IRX2 ITGB6 JAG1 JAG2 JARID2 JUP KCNJ15 KCTD1 KI…
Trametinib	tram	331	0.25	AADAC ABCC3 ABP1 ACSL5 ADD3 ADORA2B AGMAT AHR AIM1L ALS2CL ANKRD22 ANTXR2 ANXA1 ANXA10 ANXA13 ANXA3 ARHGAP12 ARHGAP18 ARHGAP26 ARHGAP32 ARL14 ARNTL2 B3GNT3 B3GNT5 BAIAP2L1 BCL2L14 BCL2L15 BIK C10orf99 C19orf21 C19orf33 C1GALT1 C1orf116 CAB39 CASP4 CBLC CCRL2 CD55 CD68 CD9 CD97 CDCP1 CDH17 CDX1 CDX2 CEACAM1 CEACAM5 CFTR CLDN4 CLRN3 CMTM7 COL17A1 CORO2A CRB3 CTSC CTSE CXCL2 CXCL3 CYBA CYP2S1 CYP3A5…
Dasatinib	das	402	0.257	ACTA2 ACTN1 ADA ADAM10 ADAM9 ADAMTS1 ADM AFAP1L2 AGPAT4 AHNAK AHNAK2 ALDH1A3 ALPK2 AMIGO2 AMOTL1 AMTN ANLN ANXA1 ANXA2 ANXA5 APOBEC3G APOL1 APOL3 ARHGAP22 ARHGAP23 ARHGAP29 ARL4C ARNTL2 ARSJ ASAP1 ATP10D AXL BASP1 BCAT1 BHLHE40 BICC1 BICD1 BICD2 BIRC3 BNC1 BTBD11 BTN3A2 BTN3A3 C16orf74 C1R C1S C3 CALD1 CAPG CAPN2 CAV1 CAV2 CCBE1 CCDC50 CCDC80 CD109 CD40 CD44 CD47 CD59 CDC42EP3 CDH13 CDH2 CDH6 CDK…
Nilotinib	nil	21	0.272	ANKRD30A C17orf58 CREB3L4 DHTKD1 EFHD1 FRAT2 GCAT HK1 IDH2 KIAA1324 LRIG1 MGP MUCL1 MYB PCCB PPM1J PREX1 SLC24A3 SLC27A5 SPDEF ZNF77
Selumetinib	sel	343	0.272	AADAC ABHD2 ABP1 ACSL5 ADORA2B AGMAT AGR2 AHR AIM1L ALDH1A3 ALOX5 ALS2CL ANKRD22 ANTXR2 ANXA10 AP1G2 AQP3 ARHGAP26 ARHGAP32 ARHGEF16 ARL14 ARNTL2 B3GNT3 B3GNT5 BAIAP2L1 BCL2L14 BCL2L15 BIK BMP2 BSPRY BTBD16 C10orf99 C11orf93 C19orf21 C19orf33 C1orf116 C1orf172 CAMK2N1 CAPN8 CASP4 CBLC CCDC64B CCRL2 CD97 CDCP1 CDH1 CDH17 CDH3 CDX2 CEACAM1 CEACAM5 CEACAM6 CFTR CHMP4C CLDN4 CLRN3 CMTM7 CNKSR1 COL17A…
Osimertinib	osi	230	0.287	ABCA12 ABCC5 AIM1 AIM1L ALS2CL ANK3 ANKRD22 AP1G2 AP1M2 ARHGEF16 ARHGEF5 ARTN BIK BSPRY BTBD6 C11orf80 C16orf74 C1orf116 C1orf172 C1orf74 C5orf38 CALML3 CAPN1 CBLC CCDC64B CDH1 CDH3 CDS1 CEL CELSR2 CHMP4C CLDN4 COL17A1 COL7A1 COMTD1 CORO2A CRB3 CSTA CTSL2 DAAM1 DAPP1 DDR1 DLK2 DMKN DSC2 DSC3 DSG2 DSG3 DSP ELF3 ELMO3 ENPP5 EPCAM EPPK1 ERBB2 ERMP1 ESRP1 ESRP2 F11R FAM110A FAM83B FAM83H FAT2 FGFBP1 …
Alpelisib	alp	70	0.288	ABCA12 ABCC5 AIM1 ANK3 ANKRD22 ARTN C1orf172 C1orf74 CDH1 CDH3 CORO2A CREB3L4 CSTA DDR1 DSG3 ELMO3 EPPK1 ERBB2 ESRP1 ESRP2 F11R FAT2 FGFR3 FOXA1 FRAT2 FXYD3 GALNT3 GBP6 GGCT GPX2 GRB7 GRHL1 HOOK2 IRF6 IRX2 JAG2 JARID2 JUP KBTBD7 KRT14 KRT15 KRT5 KRT6A LNX2 MAP7 MARK1 MARVELD3 MB MREG NRARP PIP PKP3 PLEKHF2 PROM2 PRSS8 PTGFRN PVRL1 RAB25 S100A14 SCGB1A1 SLC27A5 SPDEF SPINT1 ST6GALNAC2 SYTL1 TC2N T…
YK-4-279	yk	14	0.298	ADAT2 CCDC138 CCND2 CDCA7 CENPH COQ3 CSNK1E FASTKD1 LRP4 NRARP NT5DC2 PSAT1 SLC27A5 TAF5
Erlotinib	erlo	158	0.314	AMOTL1 AP1G2 AQP3 ARHGEF5 ARTN C15orf41 C16orf74 C1orf172 CASP1 CDH3 CDS1 CELSR2 COL17A1 CORO2A CRB3 CSTA CTSL2 CYP24A1 DDR1 DLK2 DMKN DSC3 DSG2 DSG3 DSP EGFR ELMO3 EML2 EPCAM EPPK1 ESRP1 F11R FAM83B FAM83H FAT2 FBXO27 FERMT1 FGFBP1 FOXE1 FRMD4B FXYD3 FYB GALNT12 GALNT3 GBP6 GGCT GJB3 GJB5 GJB6 GNA15 GPR87 HECA HES4 HOXD10 HPSE HS6ST2 IFI30 IGSF3 IGSF9 IL1A INADL IRF6 ITGB6 JAG2 JUP KCNJ15 KCTD1 …
